# Temperature-Resolved Crystallography Reveals Rigid-Body Dominance Over Local Flexibility in B-Factors

**DOI:** 10.1101/2025.05.05.652037

**Authors:** Fernando de Sá Ribeiro, Luís Maurício T. R. Lima

## Abstract

The crystallographic B-factor (Bf), also known as the Debye-Waller factor (DWF) or temperature factor, relates to the mean square displacement of atoms (X^2^). The X^2^ may be composed of individual contributions from lattice disorder (LT), static conformational heterogeneity (H) throughout the lattice, rigid body vibration (RB), local conformational vibration (V), and zero-point atomic fluctuation (A). The Bf has been widely employed as a surrogate measure of local protein flexibility, although such relation has not been confirmed. In addition, reproducibility of the absolute B-factor is difficult to achieve, hampering the understanding of their individual contribution. Here we report the crystallographic investigation of the enzyme-ligand complex of trypsin with benzamidine from cryo to room temperature, through a 200 K range (9-point triplicate design), by crystal stabilization with hydrophobic grease. The extent of temperature-induced conformational changes showed no connection with their respective B-factors. The B-factor variation due to temperature was constant for all atoms of the system, of about 0.005 K^-1^. The results caution against interpreting absolute, normalized or zero-point B-factors as direct proxies for protein dynamics, which is further supported by structural analysis of data from independent groups with trypsin-benzamidine complexes obtained under dissimilar experimental conditions. The similar thermal dependence of B-factor for all atoms of the system suggests a major contribution of this physical variable over uniform rigid body vibration.
