## Supplementary material for "Temperature-Resolved Crystallography Reveals Rigid-Body Dominance Over Local Flexibility in B-Factors": Crystallographyc Information

### Sheet: Collection and Refinement 
					Parameters
PDB ID	Replicate	Temperature, K	crystal #	a, Å	b, Å	c, Å	completeness, %	Reflections, total	reflections Rfree size, %	Rfree count, refl	High res Rw count, refl	High res Rfree count, refl	High Res Rw	High Res Rfree	Rfree	resol low, Å	resol high, Å	cc1/2	I/sig mean	I/sig (Hres)	Wilson Bf, Å2	Overall Rw	Overall Rf	rmsd bond dist	bond angle
9AVX	N1	100	1	54.296	58.149	66.462	99.33	32611	5.1	1742	2254	121	0.185	0.228	0.18456	24.61	1.497	0.8797	25.61	7.08	8.868	0.155	0.184	0.011	1.679
9AVY	N2	100	2	54.317	58.131	66.603	96.23	31701	5	1664	2223	107	0.243	0.225	0.187	24.6	1.5	0.8184	22.61	6.12	8.321	0.15916	0.18769	0.011	1.747
9AVZ	N3	100	3	54.095	58.074	66.573	92.47	30169	5	1582	1807	79	0.366	0.372	0.20877	24.52	1.5	0.7452	16.57	3.58	7.635	0.20744	0.20877	0.009	1.575
9AW0	N4	100	4	54.318	58.166	66.477	99.42	32654	5	2277	1710	111	0.192	0.208	0.18096	24.61	1.5	0.874	20.28	3.974	8.909	0.157	0.181	0.012	1.723
9AW1	N1	125	5	54.517	58.296	66.716	99.34	32934	5.1	1753	2292	117	0.226	0.262	0.18476	24.7	1.5	0.659	9.35	3.08	8.844	0.154	0.184	0.011	1.664
9AW2	N2	125	6	54.282	58.206	66.462	98.94	32485	5	1705	2206	109	0.376	0.354	0.2104	23.93	1.5	0.837	15.39	3.71	10.04	0.186	0.21	0.01	1.592
9AW4	N3	125	7	54.49	58.282	66.66	98.87	32645	5	1708	2331	115	0.254	0.272	0.21975	23.97	1.5	0.8132	19.03	5.03	7.402	0.191	0.219	0.009	1.588
9AW8	N1	150	8	53.658	57.15	64.795	99.16	30958	4.9	1590	2155	108	0.289	0.273	0.21356	22.75	1.5	0.8768	15.54	2.69	12.505	0.176	0.213	0.01	1.618
9AW9	N2	150	9	54.474	58.286	66.751	99.21	32355	5	1692	2207	111	0.31	0.303	0.23514	24.68	1.5	0.7168	12.23	3.39	9.152	0.203	0.235	0.009	1.612
9AWA	N3	150	10	53.651	57.142	64.79	99.3	30856	5.1	1664	2174	105	0.289	0.298	0.23688	24.95	1.5	0.7179	17.53	7.02	12.434	0.203	0.236	0.009	1.64
9AWB	N1	175	11	54.441	58.303	66.74	98.78	32890	5.1	1752	2180	111	0.325	0.377	0.21815	23.15	1.49	0.798	12.1	1.85	12.171	0.183	0.218	0.01	1.626
9AWC	N2	175	12	54.429	58.291	66.529	97.46	32821	4.9	1701	1851	103	0.36	0.356	0.22807	25.53	1.49	0.7641	11.43	1.21	13.076	0.198	0.228	0.009	1.59
9AWD	N3	175	13	54.325	58.226	66.254	94.17	31475	4.9	1628	1918	108	0.471	0.512	0.26803	23.07	1.49	0.6521	10.91	3.55	9.067	0.236	0.268	0.009	1.557
9AWF	N1	200	14	54.161	58.579	67.065	99.45	33021	5.1	1771	2314	120	0.285	0.298	0.18519	23.09	1.5	0.8383	15.73	3.33	10.887	0.156	0.185	0.012	1.719
9AWG	N2	200	15	53.611	56.852	66.117	96.5	30709	5	1617	1880	89	0.503	0.549	0.25022	24.23	1.49	0.8421	8.68	1.2	13.538	0.222	0.25	0.009	1.543
9AWH	N3	200	16	54.157	58.568	67.056	99.33	33101	4.9	1714	2279	128	0.301	0.313	0.20021	23.07	1.5	0.801	13.65	2.87	10.768	0.18	0.2	0.01	1.664
9AWI	N1	225	17	54.004	57.17	66.604	96.58	32318	4.8	1635	1528	86	0.399	0.435	0.23146	22.93	1.48	0.7984	7.38	0.84	14.823	0.204	0.231	0.009	1.552
9AWL	N2	225	18	54.005	57.109	66.509	93.19	29808	5	1566	1960	104	0.561	0.575	0.30096	24.42	1.5	0.7027	5.6	0.73	15.138	0.268	0.301	0.006	1.333
9AWM	N3	225	19	53.866	57.041	66.72	93.81	31702	5	1652	2197	105	0.418	0.452	0.2203	23.58	1.5	0.8081	7.51	1.3	13.034	0.192	0.22	0.009	1.566
9AWN	N1	250	20	53.884	56.774	66.223	95.61	31119	5.1	1670	1635	90	0.528	0.567	0.25542	23.49	1.48	0.8221	8.96	1.06	13.223	0.222	0.255	0.009	1.538
9AWO	N2	250	21	53.824	56.986	66.449	98.77	31606	5	1650	2068	99	0.434	0.486	0.20731	26.91	1.5	0.6224	3.18	1	14.8	0.182	0.207	0.01	1.59
9AWP	N3	250	22	53.83	56.991	66.493	98.68	31574	5	1649	2051	98	0.416	0.486	0.20091	26.91	1.5	0.8633	11.05	0.51	14.332	0.177	0.2	0.1	1.63
9AWQ	N1	275	23	54.44	57.339	67.134	95.47	31688	5	1669	2011	126	0.489	0.468	0.27301	21.8	1.49	0.8035	13.8	3.9	19.66	0.226	0.273	0.008	1.467
9AWR	N2	275	24	54.258	57.015	66.971	98.58	32358	5	1687	2076	96	0.514	0.53	0.26241	25.14	1.49	0.7434	6.6	1.57	11.641	0.238	0.262	0.008	1.475
9AWS	N3	275	25	54.532	58.82	67.803	97.24	33247	4.7	1625	2202	122	0.57	0.565	0.28832	24.18	1.5	0.7142	4.78	1.45	15.539	0.257	0.288	0.008	1.461
9AWU	N1	300	26	54.333	57.39	67.409	97.42	33029	5	1754	1664	102	0.463	0.46	0.23969	23.07	1.48	0.7163	7.82	0.93	18.287	0.202	0.239	0.009	1.584
9AWV	N2	300	27	54.214	57.413	66.567	95.1	31660	5	1679	1678	87	0.444	0.421	0.24606	25.41	1.48	0.7431	8.8	1.19	22.069	0.219	0.246	0.008	1.47
9AWZ	N3	300	28	54.327	57.396	67.336	98.56	33027	5.1	1760	2084	135	0.381	0.378	0.22471	23.12	1.49	0.6842	7.124	1.056	18.122	0.186	0.224	0.01	1.657
