## Supplementary material for "Temperature-Resolved Crystallography Reveals Rigid-Body Dominance Over Local Flexibility in B-Factors": Trypsin-Benzamidine data from RCSB

### Sheet: ALL DATA
entry_id	length_a	length_b	length_c	ambient_temp	pH	pdbx_details	temp	comp_id	B_iso_mean	ls_R_factor_R_free	ls_R_factor_R_work	space_group_name_H_M	B_iso_Wilson_estimate
1BJU	54.84	58.49	67.83	293	6	0.9 M AMMONIUM SULFATE, 0.005 M MES, 0.001 M CACL2, 0.0025 M BENZAMIDINE, PH 6.0	X	GP6			0.171	P 21 21 21
1BJV	54.36	58.2	66.61	113	6	0.9 M AMMONIUM SULFATE, 0.005 M MES, 0.001 M CACL2 0.0025 M BENZAMIDINE PH 6.0	X	GP8			0.196	P 21 21 21
1BTY	54.84	58.61	67.47				X	BEN			0.161	P 21 21 21
1C5Q	63.87	64.11	69.49	298	8.2	trypsin-benzamidine, P2(1)2(1)2(1) were grown by vapor diffusion, as described for P2(1) 2(1) 2(1) (large cell) (Mangel, et al., Biochemistry 29, 8351-8357, 1990) The crystal was soaked in a solution of 85 % MgSO4 . 7 H2O, 1 mM CaCl2, 2.0 % DMSO, saturated with inhibitor, 100 mM Tris, pH 8.20 over a period of several days with several replacements of the soaking solution.	X	ESI		0.221	0.197	P 21 21 21
1CE5	63.787	63.264	69.249	293	6	pH 6.0	X	BEN	22.2	0.186	0.161	P 21 21 21	12.6
1J8A	54.275	58.568	66.141	105	7.4	PEG 6000, ammonium sulfate, tris-HCl, benzamidine, calcium chloride, pH 7.4, VAPOR DIFFUSION, HANGING DROP, temperature 293.15K	293.15		9.5	0.178	0.16	P 21 21 21	11.6
1JBU	67.44	84.51	84.84	100	7.5	HEPES, ammonium sulfate, glycerol, PEG 400, benzamidine, calcium chloride, pH 7.5, VAPOR DIFFUSION, HANGING DROP, temperature 293K	293		36.6	0.227	0.204	P 21 21 21	33.6
1MBQ	44.93	48.01	82.96	298	8.15	magnesium sulfate, Tris, calcium chloride, Tris-Cl, benzamidine, pH 8.15, VAPOR DIFFUSION, HANGING DROP, temperature 298K	298			0.195	0.166	P 21 21 21
1PPC	63.51	69.19	63.81				X				0.181	P 21 21 21
1QB1	63.16	63.78	69.35	297	7.4	MICROCRYSTALS WERE INITIALLY GROWN USING THE HANGING DROP METHOD IN LINBRO CULTURE PLATES. REFERENCES 7 (BODE, TURK & STURZEBACHER) AND 8 (BARTUNIK, SUMMERS & BARTSH) HAVE DESCRIBED THE CRYSTALLIZATION OF THE ORTHORHOMBIC FORM OF BOVINE TRYPSIN. CRYSTALS WERE SEEDING INTO DROPS CONTAINING 40 MG/ML BOVINE TRYPSIN, 0.0125 M BENZAMIDINE, 0.7 TO 0.9 M AS, 0.05 M MES PH 6.0, 0.0025 M CACL2 AFTER EQUIL…	297	974		0.237	0.183	P 21 21 21
1S0R	54.393	58.424	66.542	100	8	PEG 6000, Benzamidine, Amonum Sulphate, Calcium Chloride, TRIS-HCl, pH 8, VAPOR DIFFUSION, HANGING DROP, temperature 100K	X			0.1369	0.1108	P 21 21 21
1XUF	54.8	58.7	67.6		8.2	SYNTHETIC MOTHER LIQUOR = 75% SATURATED MAGNESIUM SULFATE, 25 % 1.0 M TRIS ADJUSTED TO PH 8.2; SATURATED IN BABIM, 5.0 MM ZN+2. COMPLEX PRODUCED BY SOAKING TRYPSIN-BENZAMIDINE CO-CRYSTAL.	X			0.229	0.153	P 21 21 21
1XUG	63.72	63.5	68.97		8.2	SYNTHETIC MOTHER LIQUOR = 75% SATURATED MAGNESIUM SULFATE, 25 % 1.0 M TRIS ADJUSTED TO PH 8.2; SATURATED IN BABIM, 5.0 MM ZN+2. COMPLEX PRODUCED BY SOAKING TRYPSIN-BENZAMIDINE CO-CRYSTAL.	X	BAB		0.226	0.206	P 21 21 21
1XUK	54.8	58.7	67.6		5.9	SYNTHETIC MOTHER LIQUOR = 75% SATURATED MAGNESIUM SULFATE, 25 % 1.0 M MES ADJUSTED TO PH 5.9; SATURATED IN BABIM, COMPLEX PRODUCED BY SOAKING TRYPSIN-BENZAMIDINE CO-CRYSTAL.	X			0.171	0.13	P 21 21 21
1Y59	54.65	54.65	107.99	103.15	7	PEG 8000, Imidazole, Ammonium sulfate, pH 7.0, VAPOR DIFFUSION, HANGING DROP, temperature 293.15K	293.15			0.1672	0.1228	P 31 2 1
1Y5A	54.779	54.779	108.576	103.15	7	PEG 8000, Imidazole, Ammonium sulfate, pH 7.0, VAPOR DIFFUSION, HANGING DROP, temperature 293.15K	293.15			0.2107	0.1631	P 31 2 1
1Y5B	54.366	54.366	105.14	103.15	7	PEG 8000, Imidazole, Ammonium sulfate, pH 7.0, VAPOR DIFFUSION, HANGING DROP, temperature 293.15K	293.15			0.2212	0.1604	P 31 2 1
1Y5U	54.786	54.786	108.633	103.15	7	PEG 8000, Imidazole, Ammonium sulfate, pH 7.0, VAPOR DIFFUSION, HANGING DROP, temperature 293.15K	293.15			0.215	0.1573	P 31 2 1
2AGE	61.948	63.72	69.008	100	6	ammonium sulfate, bis-tris propane, calcium chloride, benzamidine, pH 6.0, VAPOR DIFFUSION, HANGING DROP, temperature 298K	298		13.438	0.138	0.119	P 21 21 21
2AGG	61.388	63.588	68.849	100	6	ammonium sulfate, bis-tris propane, calcium chloride, benzamidine, pH 6, VAPOR DIFFUSION, HANGING DROP, temperature 298K	298		8.963	0.158	0.124	P 21 21 21
2AGI	61.888	63.562	69.102	100	6	ammonium sulfate, bis-tris propane, calcium chloride, benzamidine, pH 6.0, VAPOR DIFFUSION, HANGING DROP, temperature 298K	298		12.663	0.138	0.116	P 21 21 21
2AYW	68.55	68.55	73.33	100	6	5mM MES, 1mM CaCl2, 2.5mM benzamidine, pH 6.0, VAPOR DIFFUSION, HANGING DROP, temperature 290K	290		9.672	0.15683	0.13355	P 32 2 1	7.66
2CMY	60.657	63.928	71.698	100	8	CRYSTALS OF TRYPSIN WERE GROWN IN 2.5M AMMONIUM SULPHATE, 6MM CALCIUM CHLORIDE, 0.1M TRIS PH 8.15, 60MM BENZAMIDINE. THEY WERE BACKSOAKED IN 0.1M NA PHOSPHATE PH 5.8, 2.5M AMMONIUM SULPHATE TO REMOVE BENZAMIDINE. CRYSTALS WERE MOVED TO 2.5M AMMONIUM SULPHATE, 1MM CALCIUM CHLORDIE, 0.1M TRIS PH 8 AND PEPTIDE INHIBITOR ADDED AT 10MM AND INCUBATED FOR 16 HOURS.	X		73.66	0.253	0.194	P 21 21 21
2D8W	54.323	58.197	66.62	100	7.5	2.0M ammonium sulfate, 60mM benzamidine, 6mM CaCl2, 50mM Tris/HCl, pH 7.5, VAPOR DIFFUSION, HANGING DROP, temperature 293K	293		21.8	0.256	0.222	P 21 21 21	17.8
2FX4	63.94	63.21	69.67	280	8.2	25-35 mg/ml protein, 10 mM benzamidine, 0.9-1.2 M Magnesium sulfate, 25-50 mM Tris-HCl, 1.0 mM CaCl2, hanging/sitting drop, 4piperidinebutyrate, pH 8.20, VAPOR DIFFUSION, temperature 298K	298			0.198	0.188	P 21 21 21
2FX6	63.71	63.2	69.5	280		benzamidine, magnesium sulfate, CaCl2, 0.1 M Tris-HCl, pH 8.1-8.2, VAPOR DIFFUSION, temperature 298K	298	270		0.215	0.202	P 21 21 21
2J9N	53.924	56.695	66.054	125	7	STOCK: 60 MG BOVINE TRYPSIN (SIGMA) PLUS 5 MG BENZAMIDINE (SIGMA) IN 1 ML OF HEPES BUFFER 0.1M PH 7.0 AND 3 MM CACL2. COCKTAIL: 15% PEG 3350 IN 0.1 M HEPES PH 7.0 ALSO CONTAINING 10 MG/ML SALMON SPERM PROTAMINE (SIGMA) DROP: 2 UL STOCK PLUS 2 UL COCKTAIL IN CRYSCHEM PLATES AT 22 DEG C.	295	BEN	12.45	0.176	0.154	P 21 21 21
2OXS	54.756	58.484	67.406	300	6	PEG 9000, 2,5mM benzamidine, ammonium sulphate. CaCl2, pH 6.0, VAPOR DIFFUSION, SITTING DROP, temperature 308K	308		11.288	0.15814	0.15533	P 21 21 21	13.3
2TIO	63.02	63.78	69.04	293	6	HANGING DROP METHOD: THE PROTEIN WAS DISSOLVED IN 33 MM TRIS-HCL BUFFER (PH 5.8) IN THE PRESENCE OF 4 MM CACL2 AND 90 MM BENZAMIDINE TO THE CONCENTRATION 40 MG/ML. THE PRECIPITANT AND RESERVOIR SOLUTION CONTAINED 2.1 M (NH4)2SO4, 4 MM CACL2, 33 MM TRIS-HCL AT PH 6.0., vapor diffusion - hanging drop	X		21.9	0.228	0.179	P 21 21 21
3ATL	54.624	58.105	66.41	100	8.5	0.1M TRIS-HCL, 30% PEG 3350, 0.2M LITHIUM SULFATE, pH 8.5, VAPOR DIFFUSION, SITTING DROP, temperature 277K	277	BEN	11.713	0.18752	0.15935	P 21 21 21	17.3
3BEU	41.786	72.433	122.492	100	6	1.6 M ammonium sulfate, 10 mM calcium acetate, 50 mM sodium chloride, 10 mM benzamidine, pH 6.0, VAPOR DIFFUSION, HANGING DROP, temperature 298K	298			0.1462	0.1195	P 21 21 21
3GOV	68.418	70.412	121.413	100	6.5	well solution: 11%(w/v) PEG3350, 0.1 M MES; protein solution: 50 mM NaCl, 5 mM Tris, 0.5 mM EDTA, 20 mM benzamidine-HCl, pH 6.5, VAPOR DIFFUSION, HANGING DROP, temperature 298K	298		48.887	0.278	0.229	P 21 21 21	30.892
3GY2	53.366	57.112	65.465	100	8	12% PEG8000, 0.1M ammonium sulfate, 0.05M Tris-HCl, 0.008M CaCl2, pH 8.0, VAPOR DIFFUSION, HANGING DROP, temperature 291K	291	BRN	11.218	0.18416	0.15957	P 21 21 21
3GY3	53.393	53.393	104.76	100	8	14.5% PEG4000, 0.1M ammonium sulfate, 0.05M Tris-HCl, 0.008M CaCl2, pH 8.0, VAPOR DIFFUSION, HANGING DROP, temperature 291K	291	PNT	16.631	0.21184	0.17534	P 31 2 1
3GY5	53.246	56.976	65.523	100	8	12% PEG8000, 0.1M ammonium sulfate, 0.05M Tris-HCl, 0.008M CaCl2, pH 8.0, VAPOR DIFFUSION, HANGING DROP, temperature 291K	291		11.942	0.19656	0.16309	P 21 21 21
3GY6	53.664	53.664	104.159	100	8	14.5% PEG4000, 0.1M ammonium sulfate, 0.05M Tris-HCl, 0.008M CaCl2, pH 8.0, VAPOR DIFFUSION, HANGING DROP, temperature 291K	291		18.369	0.22716	0.17668	P 31 2 1
3GY7	54.251	58.048	66.695	100	8	14% PEG8000, 0.1M ammonium sulfate, 0.05M Tris-HCl, 0.008M CaCl2, pH 8.0, VAPOR DIFFUSION, HANGING DROP, temperature 291K	291	BEN	10.793	0.19991	0.17422	P 21 21 21
3GY8	53.563	53.563	104.365	100	8	14.5% PEG4000, 0.1M ammonium sulfate, 0.05M Tris-HCl, 0.008M CaCl2, pH 8.0, VAPOR DIFFUSION, HANGING DROP, temperature 291K	291		17.466	0.22253	0.16901	P 31 2 1
3MFJ	54.22	58.53	66.45	100	6.5	Protein solution: 30 mg/ml, 5 mg/ml benzamidine, 3 mM CaCl2, 30 mM HEPES buffer pH 7.0. Well solution: 20 % PEG8000, 200 mM Am2SO4, 100 mM cacodylate buffer pH 6.5, 15 % glycerol. Protein and well solutions mixed 1:1, VAPOR DIFFUSION, HANGING DROP, temperature 293K	293			0.112	0.1051	P 21 21 21	5.8
3MI4	54.22	58.53	66.45	100	6.5	Protein solution: 30 mg/ml, 5 mg/ml benzamidine, 3 mM CaCl2, 30 mM HEPES buffer pH 7.0. Well solution: 20% PEG8000, 200 mM Am2SO4, 100 mM cacodylate buffer pH 6.5, 15% glycerol. Protein and well solutions mixed 1:1, VAPOR DIFFUSION, HANGING DROP, temperature 293K	293			0.1123	0.105	P 21 21 21	5.8
3RXQ	54.315	58.234	66.782	100	8.5	0.1M Tris-HCl, 30% PEG 3350, 0.2M Lithium Sulfate, pH 8.5, VAPOR DIFFUSION, SITTING DROP, temperature 277K	277		10.043	0.18218	0.15774	P 21 21 21	14.8
3RXU	54.383	58.091	66.674	100			X		10.671	0.185	0.15686	P 21 21 21	16
3RXV	54.546	58.12	66.511	100	8.5	0.1M Tris-HCl, 30% PEG 3350, 0.2M Lithium Sulfate, pH 8.5, VAPOR DIFFUSION, SITTING DROP, temperature 277K	277		10.8	0.18696	0.16157	P 21 21 21	16.3
3T25	54.934	58.576	67.941	298	6	40 mg/mL protein in 50 mM benzamidine, 2 M TMAO, 0.2 M AmSO4, 0.1 M MES, pH 6.0, VAPOR DIFFUSION, SITTING DROP, temperature 298K	298		15.104	0.1875	0.1568	P 21 21 21
3T26	54.923	58.553	67.764	298	8	40 mg/mL protein in water, 25% (w/v) P8K, 0.2 M AmSO4, 0.1 M benzamidine, 0.1 M Tris, pH 8.0, Soaked in 4 M sarcosine, VAPOR DIFFUSION, HANGING DROP, temperature 298K	298		15.678	0.18704	0.15653	P 21 21 21
3T27	55.104	58.174	68.943	298	8	40 mg/mL protein in water, 25% (w/v) P8K, 0.2 M AmSO4, 0.1 M benzamidine, 0.1 M Tris, pH 8.0, Soaked in 4 M betaine, VAPOR DIFFUSION, temperature 298K	298		21.285	0.19081	0.14685	P 21 21 21
3VFE	43.938	47.909	107.553	100	8.5	0.20 M trimethylamine N-oxide, 0.1 M Tris-HCl pH8.5, 20% PEG MME 2000 and 10 mM benzamidine, hanging drop, temperature 291K	291		21.5063	0.223	0.193	P 21 21 21
3VPK	63.779	61.05	69.664	116	7.2	protein solution: 20mg/mL trypsin, 400mM benzamidine, 6.80mM calcium dichloride, 0.1M HEPES, pH 7.2, reservoir solution: 2.8M ammonium sulfate, 0.1M HEPES, VAPOR DIFFUSION, HANGING DROP, temperature 293K	293		26.2	0.217	0.185	P 21 21 21
4A7I	56.253	72.042	77.416	100	5.7	PROTEIN SOLUTION: 8 MG/ML PROTEIN, 5 MM MES (PH 5.7), 5 MM CACL2, 100 MM BENZAMIDINE. RESERVOIR: 18-20% PEG-600, 50 MM MES (PH 5.7). SOAKING: ADD 10 MM INHIBITOR.	X	A7I	46.3	0.253	0.198	P 21 21 21	45.9
4ABI	61.1	63.2	69.9	100		1.85 M (NH4)2SO4,50 MM TRIS PH 8.5 WITH 60 MG/ML TRYPSIN (SIGMA T1246) IN 0.3 M (NH4)2SO4, 6 MM CACL2, 0.1 M TRIS PH 8.15, 60 MM BENZAMIDINE. TO 10 UL PROTEIN SOL 0.5 UL DIMETHYLFORMAMID WAS ADDED PRIOR CRYSTAL SET UP. CRYSTALS WERE SOAKED WITH PTA-SFTI (ADDED IN LYOPHYLIZED FORM TO THE CRYSTALLIZATION DROP AFTER 2 WEEKS CRYSTAL GROWTH). TOTAL SOAKING TIME 8 DAYS.	X		20.706	0.21964	0.19004	P 21 21 21
4ABJ	61.8	63.4	69.3	100		2.0 M (NH4)2SO4,50 MM TRIS PH 8.5 WITH 30 MG/ML TRYPSIN (SIDMA T1246) IN 0.3 M (NH4)2SO4, 6 MM CACL2, 0.1 M TRIS PH 8.15, 60 MM BENZAMIDINE) TO 10 UL PROTEIN SOL 0.5 UL DIMETHYLFORMAMID WAS ADDED PRIOR CRYSTAL SET UP CRYSTALS WERE SOAKED WITH ICA-SFTI (ADDED IN LYOPHYLIZED FORM TO THE CRYSTALLIZATION DROP AFTER 2 WEEKS). TOTAL SOAKING TIME 8 DAYS.	X		20.494	0.20352	0.19031	P 21 21 21
4D8N	43.185	45.95	109.077	100	8.5	0.05 M Tris-HCl pH8.5, 8% PEG4000 and 10 mM benzamidine, VAPOR DIFFUSION, HANGING DROP, temperature 291K	291	0HM	25.2	0.208	0.199	P 21 21 21	23.9
4HGC	60.12	64.14	70.04	100	6	2.3 M ammonium sulphate, 1 mM benzamidine and 0.1 M Mes, pH 6.0, VAPOR DIFFUSION, HANGING DROP, temperature 292K	292		16.878	0.1567	0.12623	P 21 21 21	19.74
4I8G	54.22	58.53	66.45	100	7.5	protein solution- 30 mg/ml trypsin, 5mg/ml benzamidine and 3 mM CaCl2 in a 30 mM HEPES buffer pH 7.0. Well solution- 20% PEG 8000, 200 mM (NH4)2SO4, 100 mM cacodylate buffer pH 6.5 and 15% glycerol. 1:1 ratio drops, VAPOR DIFFUSION, HANGING DROP, temperature 293K	293		10.3976	0.12	0.107	P 21 21 21
4I8H	54.342	58.44	66.476	100	7.5	protein solution: 30 mg/ml trypsin, 5mg/ml benzamidine and 3 mM CaCl2 in a 30 mM HEPES buffer pH 7.0. Well solution: 20% PEG 8000, 200 mM (NH4)2SO4, 100 mM cacodylate buffer pH 6.5 and 15% glycerol. 1:1 ratio drops, VAPOR DIFFUSION, HANGING DROP, temperature 293K	293		9.6271	0.111	0.1	P 21 21 21
4I8J	54.252	58.445	66.181	100	7.5	protein solution: 30 mg/ml trypsin, 5mg/ml benzamidine and 3 mM CaCl2 in a 30 mM HEPES buffer pH 7.0. Well solution: 20% PEG 8000, 200 mM (NH4)2SO4, 100 mM cacodylate buffer pH 6.5 and 15% glycerol. 1:1 ratio drops, VAPOR DIFFUSION, HANGING DROP, temperature 293K	293		10.8041	0.12	0.105	P 21 21 21
4I8K	54.21	58.3	66.24	100	7.5	protein solution: 30 mg/ml trypsin, 5mg/ml benzamidine and 3 mM CaCl2 in a 30 mM HEPES buffer pH 7.0. Well solution: 20% PEG 8000, 200 mM (NH4)2SO4, 100 mM cacodylate buffer pH 6.5 and 15% glycerol. 1:1 ratio drops, VAPOR DIFFUSION, HANGING DROP, temperature 293K	293		10.3712	0.111	0.096	P 21 21 21
4I8L	54.219	58.345	66.239	100	7.5	protein solution: 30 mg/ml trypsin, 5mg/ml benzamidine and 3 mM CaCl2 in a 30 mM HEPES buffer pH 7.0. Well solution: 20% PEG 8000, 200 mM (NH4)2SO4, 100 mM cacodylate buffer pH 6.5 and 15% glycerol. 1:1 ratio drops, VAPOR DIFFUSION, HANGING DROP, temperature 293K	293		10.9627	0.117	0.102	P 21 21 21
4TPY	53.677	58.443	66.67	100	7	30mg/ml trypsin and 10mg/ml benzamidine in buffer (10mM CaCl2, 20mM HEPES pH 7.0) is combined with 1x precipitant (20% PEG 8000, 20mM ammonium s., 100 mM Bis Tris pH 7.0). Vapour diffusion against 2x precipitant (40% PEG 8000, 40mM ammonium s., 200mM Bis Tris pH 7.0).	295		14.323	0.17227	0.14211	P 21 21 21
5F6M	54.81	58.51	67.42	273		Lyophilized bovine pancreas trypsin was purchased from Sigma-Aldrich (T1005) and dissolved at a concentration of 30 mg/mL into 30mM HEPES pH 7.0, 5 mg/mL benzamidine and 3mM CaCl2. Crystals were obtained from a solution of 200mM Ammonium sulfate, 100mM Na cacodylate pH 6.5, 20% PEG 8000 and 15% glycerol.	291		15.1088	0.1545	0.1448	P 21 21 21
5MNG	54.486	58.177	66.833	100	7.5	0.2 M ammonium sulfate, 0.1 M Hepes pH 7.5, 17.5% (w/v) PEG 8000	277			0.1094	0.0991	P 21 21 21
5MNH	54.901	58.614	67.604	295	7.5	0.2 M ammonium sulfate, 0.1 M Hepes pH 7.5, 16.5% (w/v) PEG 8000	277			0.1012	0.0941	P 21 21 21
6AVL	54.87	58.756	67.484	295	8	0.1 M Tris buffer 0.2 M AmSO4 25% (w/v) PEG 8000 0.1 M benzamidine-HCl Protein 40 mg/mL in water	295			0.2049	0.1497	P 21 21 21
6B6N	54.692	58.538	67.576	295		Well: 25% P8K, 0.2 M AmSO4, 0.1 M benzamidine Hal, 0.1 M Tris pH 8 Protein: 40 mg/mL in water	295			0.1566	0.1206	P 21 21 21
6B6O	54.439	58.172	65.943	100		Well: 25% PEG 8K, 0.2 M AmSO4, 0.1 M benzamidine Hal, 0.1 M Tris buffer pH 8.0 Protein: 40 mg/mL in water	295		17.4755	0.345055	0.2396	P 21 21 21	15.6057
6B6P	54.646	58.315	66.411	100		Well: 25% PEG 8K, 0.2 M AmSO4, 0.1 M benzamidine Hal, 0.1 M Tris buffer pH 8.0 Protein: 40 mg/mL in water	295		11.6571	0.170935	0.121728	P 21 21 21	8.60145
6B6Q	54.426	58.273	66.321	100		Well: 25% PEG 8K, 0.2 M AmSO4, 0.1 M benzamidine Hal, 0.1 M Tris buffer pH 8.0 Protein: 40 mg/mL in water	295		11.6916	0.170119	0.119319	P 21 21 21	8.87481
6B6R	54.115	58.195	66.495	100		Well: 25% PEG 8K, 0.2 M AmSO4, 0.1 M benzamidine Hal, 0.1 M Tris buffer pH 8.0 Protein: 40 mg/mL in water	295		11.0584	0.171913	0.119647	P 21 21 21	8.24742
6B6S	54.306	58.052	66.247	100		Well: 25% PEG 8K, 0.2 M AmSO4, 0.1 M benzamidine Hal, 0.1 M Tris buffer pH 8.0 Protein: 40 mg/mL in water	295		12.9212	0.176004	0.121212	P 21 21 21	8.29039
6B6T	54.384	58.095	65.846	100		Well: 25% PEG 8K, 0.2 M AmSO4, 0.1 M benzamidine Hal, 0.1 M Tris buffer pH 8.0 Protein: 40 mg/mL in water	295		10.5303	0.172857	0.118663	P 21 21 21	7.2039
6BVH	61.68	63.24	69.32	100	6	50 mM MES, 50 mM benzamidine, 1mM CaCl2	298		18.451	0.1582	0.1319	P 21 21 21	13.74
6DZF	54.122	56.841	65.478	100		Well: 25% PEG 8K, 0.2 M AmSO4, 0.1 M benzamidine HCl, 0.1 M Tris buffer pH 8.0	294		28.74	0.3886	0.306	P 21 21 21	15.41
6SUX	53.51	57.07	65.69	100	7	HEPES, CaCl2, benzamidine, PEG 8000, (NH4)2SO4,	293			0.1653	0.12706	P 21 21 21	12.629
6SV0	53.51	57.07	65.69	100	7	protein solution- 60 mg/ml trypsin, 6 mg/ml benzamidine and 3 mM CaCl2 in a 30 mM HEPES buffer pH 7.0. Well solution- 18% PEG 8000, 200 mM (NH4)2SO4, 50 mM HEPES pH 7, 3 mM CaCl2 and 6 mg/ml benzamidine. 1:1 ratio drops, VAPOR DIFFUSION, HANGING DROP, temperature 293K	293		12.516	0.16324		P 21 21 21	12.619
6SV6	53.44	56.77	65.43	100	7	protein solution - 60 mg/ml trypsin, 6 mg/ml benzamidine and 3 mM CaCl2 in a 30 mM HEPES buffer pH 7.0. Well solution- 18% PEG 8000, 200 mM (NH4)2SO4, 50 mM HEPES pH 7, 3 mM CaCl2 and 6 mg/ml benzamidine. 1:1 ratio drops	293		13.148	0.16596	0.13061	P 21 21 21	13.599
6SV8	53.44	56.77	65.43	100	7	protein solution- 60 mg/ml trypsin, 6 mg/ml benzamidine and 3 mM CaCl2 in a 30 mM HEPES buffer pH 7.0. Well solution- 18% PEG 8000, 200 mM (NH4)2SO4, 50 mM HEPES pH 7, 3 mM CaCl2 and 6 mg/ml benzamidine. 1:1 ratio drops	293		13.285	0.168	0.1297	P 21 21 21	13.617
6SV9	53.23	56.54	64.98	100	7	protein solution- 60 mg/ml trypsin, 6 mg/ml benzamidine and 3 mM CaCl2 in a 30 mM HEPES buffer pH 7.0. Well solution- 18% PEG 8000, 200 mM (NH4)2SO4, 50 mM HEPES pH 7, 3 mM CaCl2 and 6 mg/ml benzamidine. 1:1 ratio drops	293		14.743	0.18528	0.13783	P 21 21 21	14.263
6SVB	53.23	56.54	64.98	100	7	protein solution - 60 mg/ml trypsin, 6 mg/ml benzamidine and 3 mM CaCl2 in a 30 mM HEPES buffer pH 7.0. Well solution - 18% PEG 8000, 200 mM (NH4)2SO4, 50 mM HEPES pH 7, 3 mM CaCl2 and 6 mg/ml benzamidine. 1:1 ratio drops	293		14.731	0.18151	0.13766	P 21 21 21	14.227
6SVD	53.55	56.99	65.58	100	7	protein solution - 60 mg/ml trypsin, 6 mg/ml benzamidine and 3 mM CaCl2 in a 30 mM HEPES buffer pH 7.0. Well solution - 18% PEG 8000, 200 mM (NH4)2SO4, 50 mM HEPES pH 7, 3 mM CaCl2 and 6 mg/ml benzamidine. 1:1 ratio drops	293		12.265	0.18179	0.14105	P 21 21 21	12.992
6SVG	53.55	56.99	65.58	100	7	protein solution - 60 mg/ml trypsin, 6 mg/ml benzamidine and 3 mM CaCl2 in a 30 mM HEPES buffer pH 7.0. Well solution - 18% PEG 8000, 200 mM (NH4)2SO4, 50 mM HEPES pH 7, 3 mM CaCl2 and 6 mg/ml benzamidine. 1:1 ratio drops	293		12.239	0.18126	0.14057	P 21 21 21	12.919
6SVI	53.91	57.15	65.7	100	7	protein solution - 60 mg/ml trypsin, 6 mg/ml benzamidine and 3 mM CaCl2 in a 30 mM HEPES buffer pH 7.0. Well solution - 18% PEG 8000, 200 mM (NH4)2SO4, 50 mM HEPES pH 7, 3 mM CaCl2 and 6 mg/ml benzamidine. 1:1 ratio drops	293		13.035	0.19273	0.15061	P 21 21 21	13.489
6SVJ	53.91	57.15	65.7	100	7	protein solution - 60 mg/ml trypsin, 6 mg/ml benzamidine and 3 mM CaCl2 in a 30 mM HEPES buffer pH 7.0. Well solution - 18% PEG 8000, 200 mM (NH4)2SO4, 50 mM HEPES pH 7, 3 mM CaCl2 and 6 mg/ml benzamidine. 1:1 ratio drops	293		12.975	0.19223	0.15034	P 21 21 21	13.461
6SVN	53.41	56.86	65.19	100	7	protein solution - 60 mg/ml trypsin, 6 mg/ml benzamidine and 3 mM CaCl2 in a 30 mM HEPES buffer pH 7.0. Well solution - 18% PEG 8000, 200 mM (NH4)2SO4, 50 mM HEPES pH 7, 3 mM CaCl2 and 6 mg/ml benzamidine. 1:1 ratio drops	293		14.166	0.17144	0.13036	P 21 21 21	14.514
6SVR	53.41	56.86	65.19	100	7	protein solution - 60 mg/ml trypsin, 6 mg/ml benzamidine and 3 mM CaCl2 in a 30 mM HEPES buffer pH 7.0. Well solution - 18% PEG 8000, 200 mM (NH4)2SO4, 50 mM HEPES pH 7, 3 mM CaCl2 and 6 mg/ml benzamidine. 1:1 ratio drops	293		14.127	0.17145	0.1306	P 21 21 21	14.497
6SVU	53.48	56.76	65.13	100	7	protein solution - 60 mg/ml trypsin, 6 mg/ml benzamidine and 3 mM CaCl2 in a 30 mM HEPES buffer pH 7.0. Well solution - 18% PEG 8000, 200 mM (NH4)2SO4, 50 mM HEPES pH 7, 3 mM CaCl2 and 6 mg/ml benzamidine. 1:1 ratio drops	293		15.281	0.20062	0.14787	P 21 21 21	14.876
6SVV	53.48	56.76	65.13	100	7	protein solution - 60 mg/ml trypsin, 6 mg/ml benzamidine and 3 mM CaCl2 in a 30 mM HEPES buffer pH 7.0. Well solution - 18% PEG 8000, 200 mM (NH4)2SO4, 50 mM HEPES pH 7, 3 mM CaCl2 and 6 mg/ml benzamidine. 1:1 ratio drops	293		15.099	0.19352	0.1478	P 21 21 21	14.914
6SVW	53.37	56.77	64.74	100	7	protein solution - 60 mg/ml trypsin, 6 mg/ml benzamidine and 3 mM CaCl2 in a 30 mM HEPES buffer pH 7.0. Well solution - 18% PEG 8000, 200 mM (NH4)2SO4, 50 mM HEPES pH 7, 3 mM CaCl2 and 6 mg/ml benzamidine. 1:1 ratio drops	293		13.82	0.16481	0.13069	P 21 21 21	14.343
6SVX	53.37	56.77	64.74	100	7	protein solution - 60 mg/ml trypsin, 6 mg/ml benzamidine and 3 mM CaCl2 in a 30 mM HEPES buffer pH 7.0. Well solution - 18% PEG 8000, 200 mM (NH4)2SO4, 50 mM HEPES pH 7, 3 mM CaCl2 and 6 mg/ml benzamidine. 1:1 ratio drops	293		13.683	0.16582	0.13156	P 21 21 21	14.339
6SVZ	53.28	56.72	65.17	100	7	protein solution - 60 mg/ml trypsin, 6 mg/ml benzamidine and 3 mM CaCl2 in a 30 mM HEPES buffer pH 7.0. Well solution - 18% PEG 8000, 200 mM (NH4)2SO4, 50 mM HEPES pH 7, 3 mM CaCl2 and 6 mg/ml benzamidine. 1:1 ratio drops	293		14.03	0.18173	0.13703	P 21 21 21	13.614
6SW0	53.28	56.72	65.17	100	7	protein solution - 60 mg/ml trypsin, 6 mg/ml benzamidine and 3 mM CaCl2 in a 30 mM HEPES buffer pH 7.0. Well solution - 18% PEG 8000, 200 mM (NH4)2SO4, 50 mM HEPES pH 7, 3 mM CaCl2 and 6 mg/ml benzamidine. 1:1 ratio drops	293		14.008	0.18238	0.13656	P 21 21 21	13.592
6SWV	54.28	57.944	66.947	100	8	15 mg/ml protein, 100 mM benzamidine, 25% PEG 8000, 0.2 M ammonium sulfate, 100 mM Tris-HCl	293		11.097	0.2058	0.185	P 21 21 21
6XYG	54.84	58.7	67.47	295		18% PEG8000, 50 mM HEPES pH 7.0, 0.2 M Ammonium sulfate, 3 mM CaCl2and 6 mg/ml benzamidine	293		19.8089	0.193899	0.164921	P 21 21 21	16.3267
6XYK	54.83	58.58	67.41	295		18% PEG8000, 50 mM HEPES pH 7.0, 0.2 M Ammonium sulfate, 3 mM CaCl2and 6 mg/ml benzamidine	293		14.5496	0.163439	0.144162	P 21 21 21	11.2375
6ZQ2	54.803	54.803	108.558	100	7.5	0.1% (NH4)2SO4 0.1% imidazole 22% PEG 8000 0.1% NaN3	291		15.96	0.1446	0.1274	P 31 2 1	12.96
7AYS	54.84	58.6	67.38	295	7	18% PEG8000, 50 mM HEPES pH 7.0, 0.2 M ammonium sulfate, 3 mM CaCl2, 6 mg/ml benzamidine	293			0.2602	0.2128	P 21 21 21
7BS1	54.45	57.88	66.69	293		PEG 3350	277		17.9449	0.1899	0.1689	P 21 21 21	23.068
7BS3	54.242	56.897	66.667	100		PEG 3350	277		14.8882	0.1909	0.175	P 21 21 21	16.683
7BS8	54.106	57.068	66.168	100		PEG 3350	277		18.9239	0.1812	0.1633	P 21 21 21	22.275
7JWX	189.27	70.32	137.74	100	6	1.9M (NH4)2 SO4, 50mM MES pH 6.0, 2mM O-methyl Benzamidine	293		29.0329	0.2554	0.2119	C 1 2 1	27.52
7WA0	54.58	58.31	67.35	293	8.5	100mM Tris-HCl, 30 %(w/v) PEG 3350	293		18.702	0.19901	0.13461	P 21 21 21	16.7
7WA2	54.58	58.3	67.3	293	8.5	100mM Tris-HCl, 30% (w/v) PEG 3350	293		13.975	0.17753	0.13346	P 21 21 21	11.2
7WB6	54.57	58.28	67.35	293	8.5	100mM Tris-HCl, 30% (w/v) PEG 3350	293		11.531	0.1806	0.13844	P 21 21 21	16.7

### Sheet: Refined data (only with Benz)
entry_id	length_a	length_b	length_c	ambient_temp	pH	pdbx_details	temp	comp_id	B_iso_mean	ls_R_factor_R_free	ls_R_factor_R_work	space_group_name_H_M	B_iso_Wilson_estimate	Res, Å
1BTY	54.84	58.61	67.47	100	X		X	BEN	15.0538		0.161	P 21 21 21		1.5
1CE5	63.787	63.264	69.249	293	6	pH 6.0	X	BEN	22.2	0.186	0.161	P 21 21 21	12.6	1.9
1J8A	54.275	58.568	66.141	105	7.4	PEG 6000, ammonium sulfate, tris-HCl, benzamidine, calcium chloride, pH 7.4, VAPOR DIFFUSION, HANGING DROP, temperature 293.15K	293.15	BEN	9.5	0.178	0.16	P 21 21 21	11.6	1.21
1S0R	54.393	58.424	66.542	100	8	PEG 6000, Benzamidine, Amonum Sulphate, Calcium Chloride, TRIS-HCl, pH 8, VAPOR DIFFUSION, HANGING DROP, temperature 100K	X	BEN	9.07301	0.1369	0.1108	P 21 21 21		1.02
2J9N	53.924	56.695	66.054	125	7	STOCK: 60 MG BOVINE TRYPSIN (SIGMA) PLUS 5 MG BENZAMIDINE (SIGMA) IN 1 ML OF HEPES BUFFER 0.1M PH 7.0 AND 3 MM CACL2. COCKTAIL: 15% PEG 3350 IN 0.1 M HEPES PH 7.0 ALSO CONTAINING 10 MG/ML SALMON SPERM PROTAMINE (SIGMA) DROP: 2 UL STOCK PLUS 2 UL COCKTAIL IN CRYSCHEM PLATES AT 22 DEG C.	295	BEN	12.45	0.176	0.154	P 21 21 21		1.5
2OXS	54.756	58.484	67.406	300	6	PEG 9000, 2,5mM benzamidine, ammonium sulphate. CaCl2, pH 6.0, VAPOR DIFFUSION, SITTING DROP, temperature 308K	308	BEN	11.288	0.15814	0.15533	P 21 21 21	13.3	1.32
2TIO	63.02	63.78	69.04	293	6	HANGING DROP METHOD: THE PROTEIN WAS DISSOLVED IN 33 MM TRIS-HCL BUFFER (PH 5.8) IN THE PRESENCE OF 4 MM CACL2 AND 90 MM BENZAMIDINE TO THE CONCENTRATION 40 MG/ML. THE PRECIPITANT AND RESERVOIR SOLUTION CONTAINED 2.1 M (NH4)2SO4, 4 MM CACL2, 33 MM TRIS-HCL AT PH 6.0., vapor diffusion - hanging drop	X	BEN	21.9	0.228	0.179	P 21 21 21		1.93
3ATL	54.624	58.105	66.41	100	8.5	0.1M TRIS-HCL, 30% PEG 3350, 0.2M LITHIUM SULFATE, pH 8.5, VAPOR DIFFUSION, SITTING DROP, temperature 277K	277	BEN	11.713	0.18752	0.15935	P 21 21 21	17.3	1.74
3MFJ	54.22	58.53	66.45	100	6.5	Protein solution: 30 mg/ml, 5 mg/ml benzamidine, 3 mM CaCl2, 30 mM HEPES buffer pH 7.0. Well solution: 20 % PEG8000, 200 mM Am2SO4, 100 mM cacodylate buffer pH 6.5, 15 % glycerol. Protein and well solutions mixed 1:1, VAPOR DIFFUSION, HANGING DROP, temperature 293K	293	BEN	8.81682	0.112	0.1051	P 21 21 21	5.8	0.8
3MI4	54.22	58.53	66.45	100	6.5	Protein solution: 30 mg/ml, 5 mg/ml benzamidine, 3 mM CaCl2, 30 mM HEPES buffer pH 7.0. Well solution: 20% PEG8000, 200 mM Am2SO4, 100 mM cacodylate buffer pH 6.5, 15% glycerol. Protein and well solutions mixed 1:1, VAPOR DIFFUSION, HANGING DROP, temperature 293K	293	BEN	8.82957	0.1123	0.105	P 21 21 21	5.8	0.8
3RXQ	54.315	58.234	66.782	100	8.5	0.1M Tris-HCl, 30% PEG 3350, 0.2M Lithium Sulfate, pH 8.5, VAPOR DIFFUSION, SITTING DROP, temperature 277K	277	BEN	10.043	0.18218	0.15774	P 21 21 21	14.8	1.68
3RXU	54.383	58.091	66.674	100	X		X	BEN	10.671	0.185	0.15686	P 21 21 21	16	1.68
3RXV	54.546	58.12	66.511	100	8.5	0.1M Tris-HCl, 30% PEG 3350, 0.2M Lithium Sulfate, pH 8.5, VAPOR DIFFUSION, SITTING DROP, temperature 277K	277	BEN	10.8	0.18696	0.16157	P 21 21 21	16.3	1.7
3T25	54.934	58.576	67.941	298	6	40 mg/mL protein in 50 mM benzamidine, 2 M TMAO, 0.2 M AmSO4, 0.1 M MES, pH 6.0, VAPOR DIFFUSION, SITTING DROP, temperature 298K	298	BEN	15.104	0.1875	0.1568	P 21 21 21		1.7
3T26	54.923	58.553	67.764	298	8	40 mg/mL protein in water, 25% (w/v) P8K, 0.2 M AmSO4, 0.1 M benzamidine, 0.1 M Tris, pH 8.0, Soaked in 4 M sarcosine, VAPOR DIFFUSION, HANGING DROP, temperature 298K	298	BEN	15.678	0.18704	0.15653	P 21 21 21		1.7
3T27	55.104	58.174	68.943	298	8	40 mg/mL protein in water, 25% (w/v) P8K, 0.2 M AmSO4, 0.1 M benzamidine, 0.1 M Tris, pH 8.0, Soaked in 4 M betaine, VAPOR DIFFUSION, temperature 298K	298	BEN	21.285	0.19081	0.14685	P 21 21 21		1.95
4I8G	54.22	58.53	66.45	100	7.5	protein solution- 30 mg/ml trypsin, 5mg/ml benzamidine and 3 mM CaCl2 in a 30 mM HEPES buffer pH 7.0. Well solution- 20% PEG 8000, 200 mM (NH4)2SO4, 100 mM cacodylate buffer pH 6.5 and 15% glycerol. 1:1 ratio drops, VAPOR DIFFUSION, HANGING DROP, temperature 293K	293	BEN	10.3976	0.12	0.107	P 21 21 21		0.8
4I8H	54.342	58.44	66.476	100	7.5	protein solution: 30 mg/ml trypsin, 5mg/ml benzamidine and 3 mM CaCl2 in a 30 mM HEPES buffer pH 7.0. Well solution: 20% PEG 8000, 200 mM (NH4)2SO4, 100 mM cacodylate buffer pH 6.5 and 15% glycerol. 1:1 ratio drops, VAPOR DIFFUSION, HANGING DROP, temperature 293K	293	BEN	9.6271	0.111	0.1	P 21 21 21		0.75
4I8J	54.252	58.445	66.181	100	7.5	protein solution: 30 mg/ml trypsin, 5mg/ml benzamidine and 3 mM CaCl2 in a 30 mM HEPES buffer pH 7.0. Well solution: 20% PEG 8000, 200 mM (NH4)2SO4, 100 mM cacodylate buffer pH 6.5 and 15% glycerol. 1:1 ratio drops, VAPOR DIFFUSION, HANGING DROP, temperature 293K	293	BEN	10.8041	0.12	0.105	P 21 21 21		0.87
4I8K	54.21	58.3	66.24	100	7.5	protein solution: 30 mg/ml trypsin, 5mg/ml benzamidine and 3 mM CaCl2 in a 30 mM HEPES buffer pH 7.0. Well solution: 20% PEG 8000, 200 mM (NH4)2SO4, 100 mM cacodylate buffer pH 6.5 and 15% glycerol. 1:1 ratio drops, VAPOR DIFFUSION, HANGING DROP, temperature 293K	293	BEN	10.3712	0.111	0.096	P 21 21 21		0.85
4I8L	54.219	58.345	66.239	100	7.5	protein solution: 30 mg/ml trypsin, 5mg/ml benzamidine and 3 mM CaCl2 in a 30 mM HEPES buffer pH 7.0. Well solution: 20% PEG 8000, 200 mM (NH4)2SO4, 100 mM cacodylate buffer pH 6.5 and 15% glycerol. 1:1 ratio drops, VAPOR DIFFUSION, HANGING DROP, temperature 293K	293	BEN	10.9627	0.117	0.102	P 21 21 21		0.87
5F6M	54.81	58.51	67.42	273	X	Lyophilized bovine pancreas trypsin was purchased from Sigma-Aldrich (T1005) and dissolved at a concentration of 30 mg/mL into 30mM HEPES pH 7.0, 5 mg/mL benzamidine and 3mM CaCl2. Crystals were obtained from a solution of 200mM Ammonium sulfate, 100mM Na cacodylate pH 6.5, 20% PEG 8000 and 15% glycerol.	291	BEN	15.1088	0.1545	0.1448	P 21 21 21		1.1
5MNG	54.486	58.177	66.833	100	7.5	0.2 M ammonium sulfate, 0.1 M Hepes pH 7.5, 17.5% (w/v) PEG 8000	277	BEN	9.09125	0.1094	0.0991	P 21 21 21		0.86
5MNH	54.901	58.614	67.604	295	7.5	0.2 M ammonium sulfate, 0.1 M Hepes pH 7.5, 16.5% (w/v) PEG 8000	277	BEN	12.5048	0.1012	0.0941	P 21 21 21		0.93
6AVL	54.87	58.756	67.484	295	8	0.1 M Tris buffer 0.2 M AmSO4 25% (w/v) PEG 8000 0.1 M benzamidine-HCl Protein 40 mg/mL in water	295	BEN	16.7299	0.2049	0.1497	P 21 21 21		2
6B6N	54.692	58.538	67.576	295	X	Well: 25% P8K, 0.2 M AmSO4, 0.1 M benzamidine Hal, 0.1 M Tris pH 8 Protein: 40 mg/mL in water	295	BEN	14.1247	0.1566	0.1206	P 21 21 21		2
6B6O	54.439	58.172	65.943	100	X	Well: 25% PEG 8K, 0.2 M AmSO4, 0.1 M benzamidine Hal, 0.1 M Tris buffer pH 8.0 Protein: 40 mg/mL in water	295	BEN	17.4755	0.345055	0.2396	P 21 21 21	15.6057	2.4
6B6P	54.646	58.315	66.411	100	X	Well: 25% PEG 8K, 0.2 M AmSO4, 0.1 M benzamidine Hal, 0.1 M Tris buffer pH 8.0 Protein: 40 mg/mL in water	295	BEN	11.6571	0.170935	0.121728	P 21 21 21	8.60145	2
6B6Q	54.426	58.273	66.321	100	X	Well: 25% PEG 8K, 0.2 M AmSO4, 0.1 M benzamidine Hal, 0.1 M Tris buffer pH 8.0 Protein: 40 mg/mL in water	295	BEN	11.6916	0.170119	0.119319	P 21 21 21	8.87481	2
6B6R	54.115	58.195	66.495	100	X	Well: 25% PEG 8K, 0.2 M AmSO4, 0.1 M benzamidine Hal, 0.1 M Tris buffer pH 8.0 Protein: 40 mg/mL in water	295	BEN	11.0584	0.171913	0.119647	P 21 21 21	8.24742	2
6B6S	54.306	58.052	66.247	100	X	Well: 25% PEG 8K, 0.2 M AmSO4, 0.1 M benzamidine Hal, 0.1 M Tris buffer pH 8.0 Protein: 40 mg/mL in water	295	BEN	12.9212	0.176004	0.121212	P 21 21 21	8.29039	2
6B6T	54.384	58.095	65.846	100	X	Well: 25% PEG 8K, 0.2 M AmSO4, 0.1 M benzamidine Hal, 0.1 M Tris buffer pH 8.0 Protein: 40 mg/mL in water	295	BEN	10.5303	0.172857	0.118663	P 21 21 21	7.2039	2
6DZF	54.122	56.841	65.478	100	X	Well: 25% PEG 8K, 0.2 M AmSO4, 0.1 M benzamidine HCl, 0.1 M Tris buffer pH 8.0	294	BEN	28.74	0.3886	0.306	P 21 21 21	15.41	2.2
6SUX	53.51	57.07	65.69	100	7	HEPES, CaCl2, benzamidine, PEG 8000, (NH4)2SO4,	293	BEN	9.97397	0.1653	0.12706	P 21 21 21	12.629	1.16
6SV0	53.51	57.07	65.69	100	7	protein solution- 60 mg/ml trypsin, 6 mg/ml benzamidine and 3 mM CaCl2 in a 30 mM HEPES buffer pH 7.0. Well solution- 18% PEG 8000, 200 mM (NH4)2SO4, 50 mM HEPES pH 7, 3 mM CaCl2 and 6 mg/ml benzamidine. 1:1 ratio drops, VAPOR DIFFUSION, HANGING DROP, temperature 293K	293	BEN	12.516	0.16324		P 21 21 21	12.619	1.16
6SV6	53.44	56.77	65.43	100	7	protein solution - 60 mg/ml trypsin, 6 mg/ml benzamidine and 3 mM CaCl2 in a 30 mM HEPES buffer pH 7.0. Well solution- 18% PEG 8000, 200 mM (NH4)2SO4, 50 mM HEPES pH 7, 3 mM CaCl2 and 6 mg/ml benzamidine. 1:1 ratio drops	293	BEN	13.148	0.16596	0.13061	P 21 21 21	13.599	1.15
6SV8	53.44	56.77	65.43	100	7	protein solution- 60 mg/ml trypsin, 6 mg/ml benzamidine and 3 mM CaCl2 in a 30 mM HEPES buffer pH 7.0. Well solution- 18% PEG 8000, 200 mM (NH4)2SO4, 50 mM HEPES pH 7, 3 mM CaCl2 and 6 mg/ml benzamidine. 1:1 ratio drops	293	BEN	13.285	0.168	0.1297	P 21 21 21	13.617	1.15
6SV9	53.23	56.54	64.98	100	7	protein solution- 60 mg/ml trypsin, 6 mg/ml benzamidine and 3 mM CaCl2 in a 30 mM HEPES buffer pH 7.0. Well solution- 18% PEG 8000, 200 mM (NH4)2SO4, 50 mM HEPES pH 7, 3 mM CaCl2 and 6 mg/ml benzamidine. 1:1 ratio drops	293	BEN	14.743	0.18528	0.13783	P 21 21 21	14.263	1.15
6SVB	53.23	56.54	64.98	100	7	protein solution - 60 mg/ml trypsin, 6 mg/ml benzamidine and 3 mM CaCl2 in a 30 mM HEPES buffer pH 7.0. Well solution - 18% PEG 8000, 200 mM (NH4)2SO4, 50 mM HEPES pH 7, 3 mM CaCl2 and 6 mg/ml benzamidine. 1:1 ratio drops	293	BEN	14.731	0.18151	0.13766	P 21 21 21	14.227	1.15
6SVD	53.55	56.99	65.58	100	7	protein solution - 60 mg/ml trypsin, 6 mg/ml benzamidine and 3 mM CaCl2 in a 30 mM HEPES buffer pH 7.0. Well solution - 18% PEG 8000, 200 mM (NH4)2SO4, 50 mM HEPES pH 7, 3 mM CaCl2 and 6 mg/ml benzamidine. 1:1 ratio drops	293	BEN	12.265	0.18179	0.14105	P 21 21 21	12.992	1.15
6SVG	53.55	56.99	65.58	100	7	protein solution - 60 mg/ml trypsin, 6 mg/ml benzamidine and 3 mM CaCl2 in a 30 mM HEPES buffer pH 7.0. Well solution - 18% PEG 8000, 200 mM (NH4)2SO4, 50 mM HEPES pH 7, 3 mM CaCl2 and 6 mg/ml benzamidine. 1:1 ratio drops	293	BEN	12.239	0.18126	0.14057	P 21 21 21	12.919	1.16
6SVI	53.91	57.15	65.7	100	7	protein solution - 60 mg/ml trypsin, 6 mg/ml benzamidine and 3 mM CaCl2 in a 30 mM HEPES buffer pH 7.0. Well solution - 18% PEG 8000, 200 mM (NH4)2SO4, 50 mM HEPES pH 7, 3 mM CaCl2 and 6 mg/ml benzamidine. 1:1 ratio drops	293	BEN	13.035	0.19273	0.15061	P 21 21 21	13.489	1.16
6SVJ	53.91	57.15	65.7	100	7	protein solution - 60 mg/ml trypsin, 6 mg/ml benzamidine and 3 mM CaCl2 in a 30 mM HEPES buffer pH 7.0. Well solution - 18% PEG 8000, 200 mM (NH4)2SO4, 50 mM HEPES pH 7, 3 mM CaCl2 and 6 mg/ml benzamidine. 1:1 ratio drops	293	BEN	12.975	0.19223	0.15034	P 21 21 21	13.461	1.16
6SVN	53.41	56.86	65.19	100	7	protein solution - 60 mg/ml trypsin, 6 mg/ml benzamidine and 3 mM CaCl2 in a 30 mM HEPES buffer pH 7.0. Well solution - 18% PEG 8000, 200 mM (NH4)2SO4, 50 mM HEPES pH 7, 3 mM CaCl2 and 6 mg/ml benzamidine. 1:1 ratio drops	293	BEN	14.166	0.17144	0.13036	P 21 21 21	14.514	1.16
6SVR	53.41	56.86	65.19	100	7	protein solution - 60 mg/ml trypsin, 6 mg/ml benzamidine and 3 mM CaCl2 in a 30 mM HEPES buffer pH 7.0. Well solution - 18% PEG 8000, 200 mM (NH4)2SO4, 50 mM HEPES pH 7, 3 mM CaCl2 and 6 mg/ml benzamidine. 1:1 ratio drops	293	BEN	14.127	0.17145	0.1306	P 21 21 21	14.497	1.16
6SVU	53.48	56.76	65.13	100	7	protein solution - 60 mg/ml trypsin, 6 mg/ml benzamidine and 3 mM CaCl2 in a 30 mM HEPES buffer pH 7.0. Well solution - 18% PEG 8000, 200 mM (NH4)2SO4, 50 mM HEPES pH 7, 3 mM CaCl2 and 6 mg/ml benzamidine. 1:1 ratio drops	293	BEN	15.281	0.20062	0.14787	P 21 21 21	14.876	1.15
6SVV	53.48	56.76	65.13	100	7	protein solution - 60 mg/ml trypsin, 6 mg/ml benzamidine and 3 mM CaCl2 in a 30 mM HEPES buffer pH 7.0. Well solution - 18% PEG 8000, 200 mM (NH4)2SO4, 50 mM HEPES pH 7, 3 mM CaCl2 and 6 mg/ml benzamidine. 1:1 ratio drops	293	BEN	15.099	0.19352	0.1478	P 21 21 21	14.914	1.15
6SVW	53.37	56.77	64.74	100	7	protein solution - 60 mg/ml trypsin, 6 mg/ml benzamidine and 3 mM CaCl2 in a 30 mM HEPES buffer pH 7.0. Well solution - 18% PEG 8000, 200 mM (NH4)2SO4, 50 mM HEPES pH 7, 3 mM CaCl2 and 6 mg/ml benzamidine. 1:1 ratio drops	293	BEN	13.82	0.16481	0.13069	P 21 21 21	14.343	1.16
6SVX	53.37	56.77	64.74	100	7	protein solution - 60 mg/ml trypsin, 6 mg/ml benzamidine and 3 mM CaCl2 in a 30 mM HEPES buffer pH 7.0. Well solution - 18% PEG 8000, 200 mM (NH4)2SO4, 50 mM HEPES pH 7, 3 mM CaCl2 and 6 mg/ml benzamidine. 1:1 ratio drops	293	BEN	13.683	0.16582	0.13156	P 21 21 21	14.339	1.16
6SVZ	53.28	56.72	65.17	100	7	protein solution - 60 mg/ml trypsin, 6 mg/ml benzamidine and 3 mM CaCl2 in a 30 mM HEPES buffer pH 7.0. Well solution - 18% PEG 8000, 200 mM (NH4)2SO4, 50 mM HEPES pH 7, 3 mM CaCl2 and 6 mg/ml benzamidine. 1:1 ratio drops	293	BEN	14.03	0.18173	0.13703	P 21 21 21	13.614	1.15
6SW0	53.28	56.72	65.17	100	7	protein solution - 60 mg/ml trypsin, 6 mg/ml benzamidine and 3 mM CaCl2 in a 30 mM HEPES buffer pH 7.0. Well solution - 18% PEG 8000, 200 mM (NH4)2SO4, 50 mM HEPES pH 7, 3 mM CaCl2 and 6 mg/ml benzamidine. 1:1 ratio drops	293	BEN	14.008	0.18238	0.13656	P 21 21 21	13.592	1.15
6SWV	54.28	57.944	66.947	100	8	15 mg/ml protein, 100 mM benzamidine, 25% PEG 8000, 0.2 M ammonium sulfate, 100 mM Tris-HCl	293	BEN	11.097	0.2058	0.185	P 21 21 21		1.43
6XYG	54.84	58.7	67.47	295	X	18% PEG8000, 50 mM HEPES pH 7.0, 0.2 M Ammonium sulfate, 3 mM CaCl2and 6 mg/ml benzamidine	293	BEN	19.8089	0.193899	0.164921	P 21 21 21	16.3267	1.5
6XYK	54.83	58.58	67.41	295	X	18% PEG8000, 50 mM HEPES pH 7.0, 0.2 M Ammonium sulfate, 3 mM CaCl2and 6 mg/ml benzamidine	293	BEN	14.5496	0.163439	0.144162	P 21 21 21	11.2375	1.5
7AYS	54.84	58.6	67.38	295	7	18% PEG8000, 50 mM HEPES pH 7.0, 0.2 M ammonium sulfate, 3 mM CaCl2, 6 mg/ml benzamidine	293	BEN	27.2669	0.2602	0.2128	P 21 21 21		2.1
7BS1	54.45	57.88	66.69	293	X	PEG 3350	277	BEN	17.9449	0.1899	0.1689	P 21 21 21	23.068	1.5
7BS3	54.242	56.897	66.667	100	X	PEG 3350	277	BEN	14.8882	0.1909	0.175	P 21 21 21	16.683	1.28
7BS8	54.106	57.068	66.168	100	X	PEG 3350	277	BEN	18.9239	0.1812	0.1633	P 21 21 21	22.275	1.37
7WA0	54.58	58.31	67.35	293	8.5	100mM Tris-HCl, 30 %(w/v) PEG 3350	293	BEN	18.702	0.19901	0.13461	P 21 21 21	16.7	1.77
